# Ecological ubiquity and phylogeny drive nestedness in phages–bacteria networks and shape the bacterial defensome

**DOI:** 10.1101/2025.08.05.668612

**Authors:** Chloé Feltin, Sylvain Piry, Benoit Moury, Lola Chateau, Karine Berthier, Jonathan M. Jacobs, Jules Butchacas, Linda Fenske, Lillian Ebeling-Koning, Theo H. M. Smits, Cindy E. Morris, Clara Torres-Barceló

## Abstract

Identifying the ecological and evolutionary factors that shape phage–bacterial interactions is key to understanding their dynamics in microbial communities. Yet, such interactions remain poorly characterised in plant agroecosystems. Here, we investigate the ecological determinants of the interaction between a highly diverse set of 23 phages isolated from diseased apricot trees and 44 bacterial strains from the *Pseudomonas syringae* species complex collected either from diseased apricot trees, healthy plants or non-agricultural environment. Based on their ecological origin, we expected phages to preferentially infect bacterial strains from the same ecological context, forming modular host-range patterns. Contrary to these expectations, we discovered a significantly nested structure, suggesting generalised infection dynamics rather than local adaptation, primarily driven by the broad ecological dynamics of this pathosystem. Analysis of the bacterial genomes showed that both the profiles of anti-phage defence systems and the distribution profiles of prophages are strongly shaped by bacterial phylogeny. Furthermore, while the number of defence systems showed limited correlation with the breadth of bacterial sensitivity to phages, prophage abundance exhibited a strong, non-linear link with phage virulence. Together, these findings provide an ecological and evolutionary perspective on phage–bacterium infection networks and new insights into a better understanding of the role of phages in agricultural ecosystems.

**Author Summary:** Viruses that infect bacteria, known as phages, are part of microbial communities and influence the abundance, diversity, and traits of their hosts. In an agriculture-related context, they are commonly considered as potential biocontrol agents, but studying the bases of fundamental phage–bacterial interactions may help us better understand the plant microbiome and its applications. Many factors influence these interactions, and identifying which ones matter most remains a challenge. In our study, we investigated how phages from diseased plants interact with bacteria collected from diseased and healthy plants, as well as from surrounding environments. We expected phages to mainly infect bacteria from similar environments, but instead observed that they often infected bacteria regardless of their source. This suggests that phage activity in this system has few barriers, reflecting the wide ecological distribution of their bacterial hosts. We further investigated how bacteria defend against phages by identifying both defence systems and prophages within their genomes and using this information to explore their contribution to bacterial resistance or sensitivity to phages. Together, our findings offer new insights into how phage–bacterium relationships evolve and function in plant ecosystems.
