## Supplementary material for "Ecological ubiquity and phylogeny drive nestedness in phages–bacteria networks and shape the bacterial defensome": S1 Table

### Sheet: A-Prc_inhibition_matrix
A.	Phage genera	Orionvirus	Cygnusvirus	Pavovirus	Dracovirus	Orionvirus	Orionvirus	Pyxisvirus	Aurigavirus	Orionvirus	Toucanavirus	Pyxisvirus	Uliginvirus	Cruxvirus	Uliginvirus	Lyravirus	Dracovirus	Lyravirus	Dracovirus	Nickievirus	Ghunavirus	Dracovirus	Aravirus	Ghunavirus
Bacterial phylogroups	Strains	Orimi01	Cygsa01	Pavpe01	Drael01	Orisa03	Orisa02	Pyxpy01	Aurca01	Orisa01	Touem01	Pyxpy02	Ulina01	Cruim01	Ulitu01	Lyrsu01	Draal01	Lyrsu02	Draal02	Nican01	Ghuch01	Draal03	Arace01	Ghual01	Total
PG10	CC1583	0	0	0	0	0	0	0	0	0	0	2.48462	0	0	2.95312	2.63687	2.9212	2.01592	0	9.85607	0	4.34288	0.230372	0	27.4411
PG07	DG8_15	0	0	0	3.39459	1.40016	1.6301	0	0	0	0	0.00596049	0	0	5.41701	11.8141	6.25574	9.74151	0	15.3922	1.99882	0	17.7306	0	74.7808
PG10	DGA9CS5-8	0	0	0.18063	0	0	0	0	0	0	0	1.62615	3.18935	5.1382	1.00357	2.75853	5.22893	2.36213	0	8.14634	11.4465	0	3.17109	37.7696	82.021
PG07	93D	0	0	0	0	0	0	0	0	0	0	67.9547	0	0	0	0	0	0	0	0	0	0	22.0114	0	89.9661
PG10	DGA9CS5-15	0	0	0	0	0	0	0	5.25228	3.74208	0	3.79486	0	11.7256	4.23796	6.57796	11.5406	6.23645	0	16.7835	1.68185	0.855653	16.5222	1.77095	90.7219
PG02	GAW0049	0	0	0	8.32482	0	0	0.1582	2.18778	2.79149	0	1.62433	0	17.7572	10.9677	0.0983144	0	0	8.62932	0.577963	17.6131	17.3051	3.14265	18.9815	110.159
PG01	CC1559	0	0	3.56668	0.742912	0	0	0.700425	0	7.05243	31.6963	4.29346	7.10272	0	4.78276	0	3.59532	0	0	9.83367	0	2.99009	0	53.5324	129.889
PG10	JFJ0040	0	0	0	4.16002	0	0	0.932643	5.39412	0	0	6.19416	9.52317	2.13822	14.4041	11.5227	12.3875	11.1717	7.58376	12.1227	0.838027	8.68215	23.0351	0.268562	130.359
PG02	USA0005	0	2.10217	11.5785	0	0	0	0	0	0	0.960504	6.21454	22.4329	0	31.575	13.5727	11.3395	16.8603	11.1519	13.1756	0	8.33998	18.5023	0	167.806
PG02	USA0088	0	0	0	1.55326	0	0	0.583265	0	0	0	0	0	0	0.193616	0	0	0.160352	0.228361	0	13.4149	86.7662	6.11405	64.6102	173.624
PG02	CC1434	0	0	1.76306	2.79366	0	0.591586	4.59872	0	0	0	2.74248	2.43053	0	3.77786	9.13441	1.83304	27.8042	0	3.95698	0.924822	0.898203	99.6987	44.0803	207.029
PG01	DG1A_21	0	0.372391	1.5712	9.75699	0	0	2.9023	0	0.77484	0	2.83185	0.448227	0	1.16882	0	0	0	5.5521	1.90544	0	25.7757	57.9276	99.9188	210.906
PG01	CC1429	0	0.570113	1.61602	2.94428	0	2.80431	3.7372	0	0	0	0	1.39119	0	7.1819	0.862648	0	0	0.295435	2.16405	0	0	92.6478	98.4342	214.649
PG02	CCE0067	0	0.537163	8.48811	0	0	1.03751	4.88642	4.46085	10.7375	1.47784	0.725	7.69808	0	9.45752	10.8374	13.4891	9.78556	4.68005	13.973	5.46457	2.86356	97.2774	15.6286	223.505
PG01	19B	0	0	0.226345	0	0	0	4.22731	0	0	0	0.703371	0	0	5.28492	0	0.316063	0	12.8445	0	0	73.3219	69.6075	57.1368	223.669
PG07	FMU-107	0	0	0	0	0	2.58521	1.82328	0	0	0	4.46919	0	25.1341	5.78322	2.67905	0	0.689373	0	0	71.9765	0	39.4703	73.7826	228.393
PG07	CEB0023	0	0	0	0	0	0	0	0	0	0	88.4635	16.4074	4.07936	3.68463	14.6691	0	16.3945	2.18702	8.32467	0	0	74.8251	0	229.035
PG02	CST0086	0	0	1.77783	4.52553	0	0	4.7395	0.485592	0	0	2.70795	0	0	2.83447	1.73991	2.04173	2.09355	2.50971	6.15045	93.9165	8.917	2.84145	100	237.281
PG07	CSZ0341	0	0.0995149	2.27674	4.95742	0	0	5.2101	0.962653	0.0329831	0.466428	3.19497	2.13188	0	3.30194	2.21151	2.52549	2.57396	2.98252	6.60794	93.8938	9.35972	3.32507	100	246.115
PG07	3A	0	0	1.42125	0	0	0	3.72519	0	0	0	4.76358	0.779092	0	12.8936	8.62096	10.0392	7.42642	5.19207	11.6108	12.0153	0	88.7713	93.9139	261.173
PG02	41A	0	0	0	0	0	0	0	0	0	0	0	4.2853	0	0	6.51051	45.2141	47.3479	0	64.5727	0	0	74.2457	41.0984	283.275
PG10	SZ0119	0.719971	0	2.12804	0.907218	9.71854	2.68413	0	6.96279	0	0	3.82748	24.5472	0.186343	33.5328	30.554	26.7747	29.3509	24.5447	35.0161	0	18.9952	46.4954	1.34927	297.575
PG02	41D	0	0	0	8.90606	0	0	0.366274	0	0	0	4.39803	12.2631	0	0	20.3623	60.962	57.5543	0	69.4805	0	6.31692	87.1601	22.6841	350.454
PG01	P3.01.09C09	0	0	0	14.0238	0	0	8.81814	0	0	0	0	0	0	2.58745	0	0.203422	0.952295	13.4471	0	85.8293	91.9416	45.7209	94.1819	357.706
PG01	DG12_20	0	0	2.13841	10.1826	0	0	12.1087	0	0	0	0	4.52159	0	11.4552	3.75064	43.1318	2.04621	15.9378	42.1333	0	99.0507	22.6141	100	369.071
PG01	USA0007	0	0	0.333779	2.54226	0	0	4.02274	8.74564	0	0	0	0.389726	97.7972	0.785747	2.56539	9.49053	9.07947	5.79324	5.67412	20.9901	75.1262	95.3426	32.0435	370.722
PG02	11C	0	0	0.949822	2.34244	1.18049	0.347861	8.26837	0	7.513	0	3.87736	4.27032	0	17.5688	13.4389	14.1727	11.9653	7.21254	15.9338	100	6.9703	84.5825	98.5314	399.126
PG01	DGA5F1-1	0	19.3795	0	0	0	0	84.7352	0	0	6.66884	86.1898	7.88399	0	52.578	0	0.242858	0	0	0.682344	47.7759	0	0	99.7856	405.922
PG10	CEB0083	0	0	0	0	14.2932	22.9957	0.41241	4.3064	0	0	11.2042	45.4979	1.17353	42.8401	38.5846	41.4515	39.7498	42.7178	42.4996	2.81772	54.8078	51.1569	0	456.509
PG02	MAFF302273PT	0	0	3.16674	0	0	4.83675	3.08407	0	0	0	0.931608	40.5093	6.6909	43.9124	19.3971	20.2197	45.5064	52.3371	21.5542	81.0049	42.9668	27.6336	70.9718	484.723
PG01	SZ0049	0	2.02963	0	12.6977	0.463856	0.605964	3.11869	0.744671	1.50062	0	3.77818	0.0423916	2.15016	4.77193	0	2.49681	0	70.1907	6.61727	99.8835	87.6845	86.2556	99.7154	484.748
PG01	AF0015	0	0	0.192645	0.709953	0	0	47.2754	0	0	0	99.7661	3.99603	0	16.1594	2.93374	3.56093	3.0389	13.3665	2.49723	98.9349	99.5784	0	98.5185	490.529
PG02	P4.01.01.C03	0	0	19.377	0.828544	6.3926	8.81704	0.903446	21.7304	7.05326	13.5223	4.50054	24.5042	0.328821	26.919	31.584	31.7786	30.4988	75.2922	27.8563	0.910692	91.2019	55.6067	17.7106	497.317
PG10	SZB0008	0	0	1.21338	1.44163	5.37496	2.86366	0.756802	3.29084	0	0	0.662216	19.0043	17.2253	1.02921	36.4833	22.605	35.0552	21.8677	27.1416	94.1355	20.274	95.0911	94.9321	500.448
PG10	DGA11F1-17	0	0	3.50568	0	0	0	2.75074	0	68.8868	68.6899	0.0215569	64.9108	0.315978	3.84598	55.0303	4.79127	54.8528	24.6618	25.657	76.4339	1.12959	54.6722	0	510.156
PG10	DGA11F1-15	0	0	0.393799	0	0	0	0.865225	0	79.4294	81.8129	2.30743	31.222	9.80787	51.8855	53.9753	3.69573	53.5568	9.61225	37.6491	83.9923	7.91092	78.8378	0	586.955
PG02	GAB0016	0	0	5.81002	9.03921	0	0	3.30766	15.8744	0	0	0.107221	3.96858	77.6683	6.739	34.9099	28.8259	37.0565	99.7481	45.3414	0.982622	40.4067	98.501	82.1863	590.473
PG02	USA0087	0	0	2.47016	0	8.09242	2.50679	8.09145	0	0	1.24132	0	39.4865	0	41.2469	81.4322	88.5453	54.5419	76.6675	82.3231	0	90.138	90.0158	19.8978	686.697
PG02	7C	0	0	2.35968	0	91.6471	98.2833	0.88292	3.40878	94.1089	80.7589	0	22.3659	22.4187	21.9388	17.1604	20.3739	21.7403	22.7645	20.0972	9.18708	20.8413	20.3952	99.4922	690.225
PG02	1B	0	0	0	8.66872	3.86779	0.533851	0.330199	0	0	9.99549	0.553975	24.9408	0	29.7807	42.8973	63.4311	44.1043	32.5068	75.6701	98.6328	99.5801	85.9399	97.895	719.329
PG10	CSZ0293	0	0	3.46892	0	0.150419	1.01235	0	0.68684	0	0	4.9788	28.7662	72.6749	43.5201	49.2394	68.1796	49.0724	37.8735	84.2411	0	93.4036	100	99.2978	736.566
PG02	DG12_6	0	4.02515	0.487459	34.2187	0	0	1.51441	86.0142	0.636276	0	0	7.11432	99.8526	4.71104	52.261	6.00665	53.46	28.2871	43.8014	97.2887	70.3498	100	99.9876	790.016
PG02	GAW0089	0	0	0	7.0686	1.06291	0	26.7574	49.5309	0	0	0	7.40815	99.6117	6.74367	59.5974	66.5251	34.8378	97.9887	64.2517	82.7159	80.7679	81.5897	85.6685	852.126
PG02	DG1A_7	0	0	31.3892	1.20934	25.4134	19.6012	0.387462	46.1139	17.6492	37.2012	0	41.8085	2.5579	45.1977	86.5348	88.7739	51.9803	93.9465	97.9015	65.9864	99.4409	99.9509	18.9419	971.986
	Total	0.719971	29.1157	113.851	157.94	169.058	173.737	256.982	266.153	301.909	334.492	431.899	537.242	576.433	640.653	838.939	844.966	882.665	930.601	1079.17	1472.69	1549.3	2318.66	2334.72

### Sheet: B-Binary_summed_matrix
B.	Phage genera	Orionvirus	Cygnusvirus	Orionvirus	Orionvirus	Pyxisvirus	Toucanavirus	Orionvirus	Aurigavirus	Pavovirus	Dracovirus	Cruxvirus	Pyxisvirus	Uliginvirus	Ghunavirus	Uliginvirus	Dracovirus	Lyravirus	Lyravirus	Dracovirus	Dracovirus	Nickievirus	Ghunavirus	Aravirus
Bacterial phylogroups	Strains	Orimi01	Cygsa01	Orisa02	Orisa03	Pyxpy02	Touem01	Orisa01	Aurca01	Pavpe01	Drael01	Cruim01	Pyxpy01	Ulina01	Ghuch01	Ulitu01	Draal01	Lyrsu02	Lyrsu01	Draal02	Draal03	Nican01	Ghual01	Arace01	Total
PG10	CC1583	0	0	0	0	0	0	0	0	0	0	0	1	1	0	1	1	1	1	0	1	3	0	0	10
PG01	CC1559	0	0	0	0	0	3	1	0	0	0	0	1	1	0	1	1	0	0	0	0	1	3	0	12
PG10	DGA9CS5-15	0	0	0	0	0	0	0	0	0	0	2	0	0	0	0	2	1	2	0	0	2	1	2	12
PG07	FMU-107	0	0	0	0	0	0	0	0	0	0	1	1	0	3	1	0	0	1	0	0	0	3	3	13
PG02	CST0086	0	0	0	0	0	0	0	0	0	2	0	1	0	3	0	0	0	0	0	3	1	3	1	14
PG07	DG8_15	0	0	0	0	0	0	0	0	0	0	0	0	0	0	1	1	3	3	0	0	3	0	3	14
PG10	DGA9CS5-8	0	0	0	0	0	0	0	0	0	0	1	0	1	3	0	1	1	1	0	0	3	3	0	14
PG02	USA0088	0	0	0	0	0	0	0	0	0	1	0	1	0	3	0	0	0	0	0	3	1	3	2	14
PG01	CC1429	0	1	1	0	0	0	0	0	0	1	0	1	1	0	2	0	0	1	0	0	1	3	3	15
PG07	CSZ0341	0	0	0	0	0	0	0	0	0	2	0	1	0	3	1	0	0	0	0	3	1	3	1	15
PG01	19B	0	0	0	0	0	0	0	0	1	0	0	2	0	0	2	0	0	0	3	3	0	3	3	17
PG07	3A	0	0	0	0	0	0	0	0	0	0	0	0	0	1	3	2	1	1	1	0	2	3	3	17
PG02	41D	0	0	0	0	0	0	0	0	0	0	0	0	1	0	0	3	3	2	0	0	3	2	3	17
PG01	DG1A_21	0	0	0	0	1	0	1	0	1	3	0	1	1	0	0	0	0	0	2	3	1	3	3	20
PG07	CEB0023	0	0	1	0	3	0	0	0	0	0	1	1	2	0	2	1	2	2	1	0	2	0	3	21
PG01	SZ0049	0	0	0	0	0	0	0	0	0	3	1	1	0	3	0	0	0	0	3	3	1	3	3	21
PG01	DGA5F1-1	0	1	0	0	3	1	0	0	1	0	0	3	2	3	3	0	0	1	0	1	1	3	0	23
PG01	P3.01.09C09	0	1	0	0	1	0	0	0	1	3	0	2	0	3	0	0	0	0	3	3	0	3	3	23
PG02	GAW0049	0	0	0	0	0	0	1	1	0	2	3	1	0	3	3	0	0	0	3	3	1	3	1	25
PG02	CC1434	0	0	1	1	1	0	0	0	1	1	0	2	1	1	0	2	3	2	2	1	2	3	3	27
PG01	DG12_20	0	0	0	0	0	0	0	0	0	3	0	3	0	0	3	3	0	0	3	3	3	3	3	27
PG10	JFJ-0040	0	0	0	0	1	0	0	1	0	1	0	0	2	1	3	3	3	3	2	2	2	0	3	27
PG01	AF0015	0	0	0	0	3	0	0	0	1	1	0	3	2	3	3	2	1	2	3	3	1	3	0	31
PG10	DGA11F1-17	0	0	0	0	0	3	3	0	1	0	0	0	3	3	1	1	3	3	3	1	3	0	3	31
PG01	USA0007	0	0	0	0	0	0	0	2	1	1	3	2	0	3	0	2	2	2	2	3	2	3	3	31
PG02	GAB0016	0	0	0	0	0	0	0	2	1	1	3	1	1	0	0	3	3	3	3	3	3	3	3	33
PG10	CEB0083	1	0	2	1	1	0	1	1	0	0	0	0	3	0	3	3	3	3	3	3	3	0	3	34
PG10	SZ0119	1	0	0	2	0	0	1	1	0	0	0	1	3	0	3	3	3	3	3	3	3	1	3	34
PG10	CSZ0293	0	0	1	0	0	0	0	0	0	0	3	1	3	0	3	3	3	3	3	3	3	3	3	35
PG10	SZB0008	0	0	0	1	0	0	0	0	0	1	3	0	3	3	0	3	3	3	3	3	3	3	3	35
PG02	USA0005	0	1	0	0	3	1	0	0	3	0	0	1	3	0	3	3	3	3	3	3	3	0	3	36
PG02	USA0087	0	0	0	2	0	1	0	0	1	0	0	2	3	0	3	3	3	3	3	3	3	3	3	36
PG02	1B	0	0	0	1	0	1	0	0	0	3	0	1	3	3	3	3	3	3	3	3	3	3	3	39
PG10	DGA11F1-15	0	0	0	0	1	3	3	0	0	0	3	1	3	3	3	1	3	3	3	3	3	0	3	39
PG02	11C	0	0	2	1	1	0	2	0	1	1	0	2	2	3	3	3	3	3	2	2	3	3	3	40
PG02	DG12_6	0	0	0	0	1	0	0	3	1	3	3	1	2	3	1	2	3	3	3	3	3	3	3	41
PG02	MAFF302273PT	0	0	1	1	0	0	1	0	1	0	2	2	3	3	3	3	3	3	3	3	3	3	3	41
PG02	GAW0089	0	0	0	1	0	0	0	2	0	2	3	3	2	3	2	3	3	3	3	3	3	3	3	42
PG02	CCE0067	0	1	1	0	1	1	3	3	3	0	0	2	3	2	3	3	3	3	2	2	3	3	3	45
PG02	P4.01.01.C03	0	0	2	2	1	3	1	3	3	0	0	0	3	0	3	3	3	3	3	3	3	3	3	45
PG02	7C	0	0	3	3	0	3	3	2	2	0	3	1	3	2	3	3	3	3	3	3	3	3	3	52
PG02	DG1A_7	0	0	2	3	0	3	3	3	3	1	1	1	3	3	3	3	3	3	3	3	3	3	3	53
	Total	2	5	17	19	22	23	24	24	27	36	36	48	64	67	72	73	75	78	80	88	91	97	103
