## Supplementary material for "Ecological ubiquity and phylogeny drive nestedness in phages–bacteria networks and shape the bacterial defensome": S2 Table

### Sheet: S2Table
Analysis	Algorithm	Score (max. = 1.0)	Null model
			B	N	C2	R2	PD	S
Nestedness	binmatnest2	0.27	0.66	0	0	0	0	0
	NODF2	0.74	0	0	0	0	0	0
	WINE	0.52	0	0	0	0	0	0
Modularity	spinglass	0.14	0	0.73	0	0.78	0.7	0.7
	leading eigenvector	0.13	0	0.02	0	0.07	0.18	0.03
	beckett	0.14	1	0.02	0	0	0.42	0.07
