## Supplementary material for "Ecological ubiquity and phylogeny drive nestedness in phages–bacteria networks and shape the bacterial defensome": S4 Table

### Sheet: S4Table
Phylogroup	Clade	Strain name	Isolation location groups	Isolation location	Isolation country	Isolation date
PG01	PG01a	19B	Diseased apricot	Symptoms on diseased apricot	France	2011
	PG01a	DG1A_21	Diseased apricot	Symptoms on diseased apricot	France	2015
	PG01a	DG12_20	Diseased apricot	Symptoms on diseased apricot	France	2015
	PG01a	SZ0049	Environment	Snow	France	2009
	PG01a	DGA5F1-1	Healthy plant	Apricot leaves	France	2017
	PG01a	P3.01.09C09	Healthy plant	Apricot twigs	France	2014
	PG01b	CC1429	Environment	Biofilm	USA	2004
	PG01b	AF0015	Environment	Water	New Zealand	2003
	PG01b	USA0007	Environment	Water	USA	2007
	PG01b	CC1559	Environment	Snow	France	2006
PG02	PG02b	11C	Diseased apricot	Symptoms on diseased apricot	France	2011
	PG02b	41A	Diseased apricot	Symptoms on diseased apricot	France	2011
	PG02b	41D	Diseased apricot	Symptoms on diseased apricot	France	2011
	PG02b	DG1A_7	Diseased apricot	Symptoms on diseased apricot	France	2015
	PG02b	P4.01.01C03	Diseased apricot	Symptoms on diseased apricot	France	2014
	PG02b	CC1434	Environment	Biofilm	France	2005
	PG02b	GAB0016	Environment	Biofilm	France	2010
	PG02b	CCE0067	Environment	Water	France	2009
	PG02b	USA0087	Environment	Water	USA	2007
	PG02b	USA0088	Environment	Water	USA	2007
	PG02d	1B	Diseased apricot	Symptoms on diseased apricot	France	2011
	PG02d	7C	Diseased apricot	Symptoms on diseased apricot	France	2011
	PG02d	DG12_6	Diseased apricot	Symptoms on diseased apricot	France	2015
	PG02d	GAW0049	Environment	Water	France	2010
	PG02d	GAW0089	Environment	Water	France	2010
	PG02d	USA0005	Environment	Water	USA	2007
	PG02d	CST0086	Environment	Rain	France	2010
	PG02d	MAFF302273PT	Healthy plant	Maple	USA	1939
PG07	PG07a	3A	Diseased apricot	Symptoms on diseased apricot	France	2011
	PG07a	93D	Diseased apricot	Symptoms on diseased apricot	France	2011
	PG07a	DG8_15	Diseased apricot	Symptoms on diseased apricot	France	2015
	PG07a	CEB0023	Environment	Biofilm	France	2010
	PG07a	CSZ0341	Environment	Water	France	2009
	PG07b	FMU-107	Healthy plant	Cabbage	China	1986
PG10	PG10a	CC1583	Environment	Biofilm	France	2006
	PG10a	CEB0083	Environment	Biofilm	France	2010
	PG10a	SZB0008	Environment	Biofilm	France	2009
	PG10a	SZ0119	Environment	Water	France	2007
	PG10a	CSZ0293	Environment	Snow	France	2009
	PG10a	JFJ0040	Environment	Snow	Switzerland	2014
	PG10a	DGA9CS5-15	Healthy plant	Landcover of apricot	France	2017
	PG10a	DGA9CS5-8	Healthy plant	Landcover of apricot	France	2017
	PG10a	DGA11F1-15	Healthy plant	Apricot leaves	France	2017
	PG10a	DGA11F1-17	Healthy plant	Apricot leaves	France	2017
